# Lipidomic profiling reveals age-dependent changes in complex plasma membrane lipids that regulate neural stem cell aging

**DOI:** 10.1101/2022.08.18.503095

**Authors:** Xiaoai Zhao, Xin Yan, Kévin Contrepois, Francesco Vallania, Mathew Ellenberger, Chloe M. Kashiwagi, Stephanie D. Gagnon, Cynthia J. Siebrand, Matias Cabruja, Gavin M. Traber, Andrew McKay, Daniel Hornburg, Purvesh Khatri, Michael P. Snyder, Richard N. Zare, Anne Brunet

**Affiliations:** Department of Genetics, Stanford University, CA, USA; Department of Chemistry, Stanford University, CA, USA; Stanford Center for Biomedical Informatics Research, Stanford University, CA, USA; Glenn Laboratories for the Biology of Aging, Stanford University, CA, USA; Department of Chemistry, Texas A&M University, TX, USA

## Abstract

The aging brain exhibits a decline in the regenerative populations of neural stem cells (NSCs), which may underlie age-associated defects in sensory and cognitive functions^1–6^. While mechanisms that restore old NSC function have started to be identified^7–23^, the role of lipids – especially complex lipids – in NSC aging remains largely unclear. Using lipidomic profiling by mass spectrometry, we identify age-related lipidomic signatures in young and old quiescent NSCs *in vitro* and *in vivo*. These analyses reveal drastic changes in several complex membrane lipid classes, including phospholipids and sphingolipids in old NSCs. Moreover, poly-unsaturated fatty acids (PUFAs) strikingly increase across complex lipid classes in quiescent NSCs during aging. Age-related changes in complex lipid levels and side chain composition are largely occurring in plasma membrane lipids, as revealed by lipidomic profiling of isolated plasma membrane vesicles. Experimentally, we find that aging is accompanied by modifications in plasma membrane biophysical properties, with a decrease in plasma membrane order in old quiescent NSCs *in vitro* and *in vivo*. To determine the functional role of plasma membrane lipids in aging NSCs, we performed genetic and supplementation studies. Knockout of *Mboat2*, which encodes a phospholipid acyltransferase, exacerbates age-related lipidomic changes in old quiescent NSCs and impedes their ability to activate. As *Mboat2* expression declines with age, *Mboat2* deficiency may drive NSC decline during aging. Interestingly, supplementation of plasma membrane lipids derived from young NSCs boosts the ability of old quiescent NSCs to activate. Our work could lead to lipid-based strategies for restoring the regenerative potential of NSCs in old individuals, which has important implications for countering brain decline during aging.

---

Lipids are as diverse and complex as proteins. Yet our understanding of lipid function is lagging. Complex lipids – lipids with more than one chemical moieties – are key components of cellular membranes (plasma and organelles), thereby serving critical barrier function as well as regulating organellar homeostasis and signal transduction^24–27^. In the brain, complex lipids are particularly abundant, and their dysregulation has been observed in brain aging and neurodegenerative diseases, such as Alzheimer’s disease^28–36^. But the role of complex lipids in cells in the brain – and other tissues – during aging is largely unknown.

The adult mammalian brain contains populations of neural stem cells (NSCs) that can generate neurons, astrocytes, and oligodendrocytes^1, 2, 37–41^. NSCs are organized in two main niches – the dentate gyrus of the hippocampus and the subventricular zone^39, 40, 42–45^. During aging, the ability of NSCs to transition from quiescence to activation declines^15, 46–50^, and this decline could underlie defects in aspects of cognitive and sensory function, as well as impaired injury repair in old individuals^51–54^. Understanding how to maintain NSC regenerative potential during aging could identify strategies to counter age-related decline and facilitate repair after injury in the central nervous system. While lipid energy metabolism has been shown to be important for NSCs and other stem cells^55–63^, the contribution of complex lipids – notably membrane lipids – in stem cell function during aging has not been studied. More generally, a systematic examination of the global lipidome of cells during aging is still missing.
