## Supplementary Table 4 for "Lipidomic profiling reveals age-dependent changes in complex plasma membrane lipids that regulate neural stem cell aging"

### Sheet: Sheet1
Table 4: Concentration (μM) or normalized intensity of individual lipid species from LC-MS/MS lipidomic profiling of in vivo isolated qNSCs
n = 6, from young (3-5 months) or old (20-22 months) mice. Each biological replicate is a pool of FACS-isolated qNSCs from 5 mice.
m, d, t refer to mono, di and tri-hydroxy sphingosine; +O is an oxidation
p is used for the 1Z-alkenyl ether (Plasmalogen) substituent
e is used for the alkyl ether substituent
"_" indicates that the Stereospecific Numbering (sn) position of side chain linkage to the glycerol backbone is not defined
Sample name is annotated as "biological replicate". E.g., "O1" represents the in vivo isolated qNSCs from old biological replicate 1.
Lipid class abbreviations:
Phosphatidylcholine (PC)
Phosphatidylethanolamine (PE)
Phosphatidylglycerol (PG)
Phosphatidylinositol (PI)
Phosphatidylserine (PS)
Phosphatidic Acid (PA)
Sphingomyelin (SM)
Ceramide (Cer)
Lysophosphatidylcholine (LPC)
Lysophosphatidylethanolamine (LPE)
Lysophosphatidylserine (LPS)
Cardiolipin (CL)
Acylcarnitine (AcCa)
Triacylglyceride (TG)
Diacylglyceride (DG)
Zymosterol (ZyE)
Coenzyme (Co)
Cholesterol
Hexosylceramide (Hex1Cer)
Lysophosphatidylinositol (LPI)
Lipid classes reported in micromolar concentration:
Cer, Cholesterol, LPC, LPE, PC, PE, PI, PS, SM, TG
Lipid classes reported in normalized intensity:
AcCa, Hex1Cer, LPI

### Sheet: Table_4
	LipidIon	O1	O2	O3	O4	O5	O6	Y1	Y2	Y3	Y4	Y5	Y6
1	Cer(d15:1_15:0)+H-H2O	0.0130115	0.00964812	0.0132196	0.0114124	0.0118994	0.0128617	0.0114322	0.0133825	0.0138944	0.0140778	0.0143613	0.0132761
2	Cholesterol(0:0)+H-H2O	1.17373	0.836661	1.07	1.08719	2.47973	2.41778	1.01878	1.05716	1.40047	1.35166	2.06918	1.46524
3	LPC(14:0)+H	0.309112	0.192283	0.263529	0.302716	0.243901	0.335076	0.245819	0.286468	0.344065	0.276099	0.261154	0.27003
4	LPC(14:1e)+H	0.121374	0.0823248	0.110626	0.113009	0.103379	0.124605	0.102466	0.122691	0.126569	0.122332	0.111351	0.112981
5	LPC(15:0)+H	1.15224	0.733626	0.981777	1.07819	0.930322	1.15726	0.919991	1.08003	1.25175	1.08105	1.05007	1.0102
6	LPC(16:0)+H	38.2012	25.4126	34.1531	34.7663	31.5562	36.2153	31.4828	36.3948	40.1777	38.0828	35.9171	34.2675
7	LPC(16:0e)+H	0.200896	0.128004	0.16844	0.187754	0.162393	0.199028	0.1611	0.183498	0.211966	0.187806	0.189688	0.172916
8	LPC(16:1)+H	1.48087	0.971532	1.28524	1.37882	1.21736	1.46496	1.19746	1.40604	1.58321	1.41562	1.32944	1.31696
9	LPC(16:1e)+H	0.501144	0.344239	0.441556	0.456421	0.427521	0.487105	0.42951	0.475907	0.509068	0.504846	0.464148	0.460399
10	LPC(16:2e)+H	0.106727	0.0773456	0.0968673	0.10233	0.0965957	0.109939	0.0919093	0.108677	0.111876	0.108858	0.0995093	0.0995462
11	LPC(17:0)+H	3.39808	2.21511	2.90036	3.0881	2.68708	3.17346	2.78411	3.13918	3.53511	3.19117	3.07173	2.94709
12	LPC(17:1)+H	0.467798	0.307825	0.397567	0.43412	0.381274	0.451498	0.378649	0.439579	0.492475	0.43904	0.421144	0.410753
13	LPC(18:0)+H	54.2933	36.4239	47.6205	46.2494	42.6074	47.9724	44.2574	51.7742	54.0271	53.0754	48.282	47.7091
14	LPC(18:0e)+H	0.0596977	0.0413053	0.056415	0.055018	0.0494295	0.0534082	0.0508729	0.0587189	0.0623946	0.0582016	0.0556936	0.0532324
15	LPC(18:1)+H	14.1643	9.56576	12.5268	12.7424	11.6547	13.0175	11.6837	13.4013	14.5766	14.1684	12.8905	12.7111
16	LPC(18:1e)+H	0.132847	0.0874958	0.114037	0.123109	0.110974	0.128744	0.108938	0.123598	0.139284	0.125659	0.125954	0.116844
17	LPC(18:2)+H	29.875	20.0398	26.2269	27.0868	24.6182	27.8986	24.6349	28.4703	31.0334	29.5746	26.3183	26.7829
18	LPC(18:3e)+H	0.0831362	0.0506762	0.0644698	0.0775972	0.0662246	0.083785	0.0659861	0.070822	0.0821754	0.0735664	0.0759013	0.0684255
19	LPC(19:0)+H	0.047717	0.0322206	0.042054	0.041427	0.0372263	0.0394273	0.0404511	0.0454515	0.0475093	0.0460769	0.0411308	0.0418401
20	LPC(19:1)+H	0.0734084	0.0481664	0.0634096	0.064788	0.0574658	0.0655694	0.0592941	0.0671327	0.0733529	0.0697931	0.0641968	0.0631036
21	LPC(20:0)+H	0.0140147	0.00947273	0.0123502	0.0118771	0.0110294	0.0115963	0.0113764	0.0128793	0.0133099	0.0137781	0.0120995	0.0125004
22	LPC(20:1)+H	0.0781791	0.0544705	0.0726045	0.0699161	0.0682854	0.0733753	0.0646732	0.0779688	0.077898	0.080806	0.0737287	0.074096
23	LPC(20:2)+H	0.147671	0.0988729	0.128283	0.130038	0.118868	0.133223	0.12255	0.13608	0.151542	0.144379	0.131091	0.130727
24	LPC(20:3)+H	1.88798	1.28261	1.62731	1.70452	1.51642	1.7624	1.56218	1.76964	1.93789	1.83603	1.61558	1.66362
25	LPC(20:4)+H	2.33326	1.60818	2.08411	2.06393	1.8788	2.10199	1.9658	2.23499	2.41127	2.30738	1.94043	2.11678
26	LPC(20:5)+H	5.74453	3.96276	5.31727	4.89592	4.68545	5.26019	4.75959	5.59369	5.61255	5.60425	5.11989	5.3506
27	LPC(22:4)+H	0.575795	0.404722	0.531183	0.500058	0.490818	0.522434	0.496469	0.557696	0.584099	0.602414	0.523611	0.535321
28	LPC(22:5)+H	0.496313	0.339405	0.434305	0.414158	0.393573	0.425648	0.408488	0.464904	0.4864	0.480841	0.390456	0.437134
29	LPC(22:6)+H	0.0865682	0.0614235	0.0753594	0.0756982	0.0681429	0.075147	0.0749121	0.083353	0.0882931	0.0840966	0.0724743	0.0785137
30	LPC(26:0)+H	0.0217004	0.0146216	0.0193491	0.016499	0.0193175	0.019312	0.0172102	0.0198065	0.0203474	0.0209625	0.0204923	0.0202212
31	LPE(16:0)-H	0.129191	0.0803857	0.113346	0.123766	0.112195	0.132593	0.103899	0.12374	0.141414	0.133228	0.132705	0.118145
32	LPE(18:0)-H	0.82671	0.552284	0.708749	0.680213	0.627109	0.671892	0.705688	0.755992	0.746516	0.801882	0.715075	0.720924
33	LPE(18:1)-H	0.490113	0.327108	0.446212	0.444606	0.536966	0.582809	0.425606	0.48038	0.51703	0.508078	0.524839	0.472011
34	LPE(18:3)-H	0.0126225	0.00721205	0.00944586	0.0130644	0.00839497	0.0111025	0.016626	0.018634	0.0142295	0.0201522	0.0125622	0.00636831
35	LPE(20:1)-H	0.00114057	0.00440446	0.00562552	0.00780463	0.0268402	0.0453601	0.00213088	0.00175939	0.00501142	0.00380788	0.0128351	0.00467959
36	LPE(20:4)-H	0.616556	0.442571	0.538253	0.49267	0.499492	0.56095	0.513959	0.568685	0.620197	0.597575	0.510746	0.545033
37	LPE(22:4)-H	0.115868	0.0751078	0.102023	0.101743	0.119411	0.125455	0.0997475	0.118223	0.115091	0.120608	0.111488	0.119539
38	PC(16:0_16:0)+H	0.0210651	0.0133769	0.0187621	0.015084	0.0355972	0.0332864	0.0217104	0.0178347	0.0238547	0.0231251	0.0321864	0.0250536
39	PC(16:0_16:1)	0.00457063	0.00274441	0.00398303	0.00350625	0.00579054	0.00590047	0.00417578	0.00384493	0.00432228	0.00415283	0.00466357	0.00480407
40	PC(16:0_18:1)+H	0.1739	0.0967495	0.170416	0.0977061	0.192646	0.199549	0.202886	0.171559	0.227218	0.180927	0.182467	0.208179
41	PC(16:0_18:2)+H	0.294777	0.201909	0.260553	0.245992	0.228391	0.247277	0.249605	0.275132	0.291984	0.280278	0.255746	0.257277
42	PC(16:0_22:5)	0.00765296	0.00481649	0.00554712	0.0030409	0.00540512	0.00440328	0.00726837	0.00858602	0.00642292	0.004914	0.00455231	0.00578621
43	PC(16:2e_18:2)+H	0.0125353	0.00766987	0.011403	0.0117014	0.0119015	0.0116155	0.0105021	0.0108567	0.0117117	0.0147082	0.0128031	0.0133498
44	PC(17:0_18:2)+H	0.0186804	0.0129871	0.0180781	0.0159031	0.018625	0.0180893	0.0156504	0.0179777	0.0184785	0.0196988	0.0159819	0.0167273
45	PC(18:0_18:1)+H	0.053276	0.0294433	0.0443801	0.0515847	0.112869	0.103058	0.0576988	0.0653799	0.0683382	0.0706975	0.110629	0.0748538
46	PC(18:0_18:2)+H	0.245109	0.158326	0.20243	0.194903	0.203244	0.20887	0.203288	0.247121	0.242489	0.229673	0.212168	0.213376
47	PC(18:0_20:3)+H	0.0159478	0.0114057	0.0120679	0.0115365	0.0116232	0.0120953	0.0122496	0.0156757	0.0146385	0.0133655	0.0119331	0.012683
48	PC(18:0_20:4)+H	0.0369525	0.0245375	0.0272487	0.0209472	0.028007	0.0265794	0.0272487	0.0335689	0.0300043	0.0272487	0.0257918	0.0272487
49	PC(18:1_18:2)+H	0.0607251	0.0390589	0.049609	0.0471864	0.0474089	0.0471402	0.0477707	0.0578661	0.056428	0.0557205	0.0492982	0.0512421
50	PE(16:0_18:1)+H	0.00794536	0.00368665	0.00887235	0.00384493	0.0126217	0.0114181	0.0101196	0.00739828	0.0125064	0.00950671	0.0101711	0.0114964
51	PE(16:0p_18:1)+H	0.00506416	0.00294733	0.0057673	0.0090097	0.0339963	0.0252906	0.00747365	0.00505498	0.0108279	0.01701	0.0327508	0.0189487
52	PE(18:0_18:1)+H	0.00755024	0.00342748	0.00700243	0.0124897	0.0446211	0.0380097	0.0105508	0.00898582	0.0127557	0.0165654	0.0365292	0.020264
53	PE(18:0p_18:1)+H	0.00440306	0.00125208	0.00464079	0.0106828	0.0489543	0.0322166	0.00958469	0.00583309	0.0157078	0.0231049	0.0507586	0.0291814
54	PE(18:1_18:1)+H	0.01645	0.00806177	0.0190053	0.00748101	0.0272487	0.0256681	0.023361	0.0165797	0.0266058	0.0224629	0.0220373	0.0273453
55	PE(18:1p_20:1)+H	0.000716269	0.00018179	0.00218652	0.0075194	0.0524758	0.0298039	0.00172779	0.000334136	0.00343141	0.00581322	0.0204177	0.0106238
56	PI(16:0_20:4)-H	0.00760074	0.00389704	0.00694105	0.00136591	0.00344843	0.00383902	0.00861837	0.00661773	0.00819058	0.00492864	0.00284253	0.00655127
57	PI(18:0_18:1)-H	0.0019061	0.000901679	0.00112113	0.0016193	0.00294434	0.00269164	0.00202565	0.00225289	0.00189583	0.00191571	0.00247267	0.00195435
58	PI(18:0_20:4)-H	0.0478554	0.0399706	0.0386034	0.0211361	0.0339982	0.032093	0.0463706	0.0500912	0.0417917	0.0324842	0.0285345	0.0382487
59	PS(18:0_18:1)-H	0.0291467	0.022958	0.0264109	0.0362996	0.153943	0.126237	0.0281597	0.0274337	0.034716	0.0403933	0.080223	0.0515531
60	PS(18:1_20:3)	0.000561386	0.00037674	0.000238814	0.000511429	0.00702205	0.00544949	0.000407452	0.000271769	0.000220921	0.00074224	0.00256519	0.00156519
61	SM(d32:1)+H	0.0253099	0.0189164	0.0221789	0.0223826	0.0169726	0.0187009	0.0227662	0.0266823	0.0261671	0.0238905	0.0204079	0.0212907
62	SM(d33:1)+H	0.0333693	0.0245201	0.0281673	0.0286226	0.0215308	0.0247654	0.0286565	0.034936	0.0339125	0.0306941	0.0260526	0.0274577
63	SM(d34:0)+H	0.0221798	0.0166532	0.0181471	0.0186916	0.0138978	0.015467	0.0194138	0.0230651	0.0210347	0.0208835	0.0162129	0.0174643
64	SM(d34:1)+H	0.504369	0.376849	0.438274	0.437335	0.418246	0.46459	0.447815	0.503881	0.520509	0.471861	0.459188	0.433151
65	SM(d34:2)+H	0.0496591	0.0342846	0.0449075	0.0448625	0.0348576	0.0378328	0.0421341	0.0511314	0.0506351	0.0497672	0.0416398	0.0444059
66	SM(d34:4)+H	0.00267709	0.0018996	0.00231885	0.00221977	0.00173158	0.00189697	0.00229285	0.00276721	0.00272788	0.00245729	0.00200633	0.00215726
67	SM(d35:1)+H	0.0126689	0.00923816	0.0106541	0.0108218	0.0084004	0.00953649	0.0112618	0.013066	0.0129088	0.0118739	0.00984334	0.0107486
68	SM(d35:4)+H	0.00317645	0.00234932	0.00278833	0.00265354	0.00206198	0.0023538	0.00270027	0.00329579	0.0032048	0.00300459	0.0025076	0.00262121
69	SM(d36:1)+H	0.0266663	0.0188448	0.0244782	0.0212358	0.0225626	0.0240448	0.0252014	0.0262357	0.0289366	0.0248176	0.0208325	0.0237352
70	SM(d36:2)+H	0.0127161	0.00832118	0.0111184	0.0116333	0.0111873	0.0123482	0.0104058	0.0126033	0.0131842	0.0133103	0.0117583	0.0112928
71	SM(d36:4)+H	0.0698599	0.0508823	0.0607525	0.0609297	0.0489467	0.0565042	0.0609786	0.0703626	0.0694543	0.0662678	0.0581651	0.0592504
72	SM(d36:5)+H	0.00424412	0.00292716	0.00374116	0.00365313	0.00297835	0.00323125	0.00356998	0.00441567	0.00415232	0.00424295	0.00320925	0.00374175
73	SM(t40:0)+H	0.0107167	0.0137019	0.00314592	0.000661629	0.000492156	0.000220111	0.00556267	0.00870142	0.00237586	0.000519294	0.000168044	0.000643585
74	TG(10:0_12:0_14:0)+NH4	0.00456189	0.00253235	0.00311732	0.00371646	0.00223345	0.00435626	0.00297973	0.00254666	0.00404061	0.00275069	0.00456907	0.00260677
75	TG(12:0_12:0_14:0)+NH4	0.00823907	0.00448628	0.00548508	0.00652111	0.00380913	0.00799233	0.00511584	0.00430929	0.00756943	0.00478571	0.00810899	0.0046256
76	TG(12:0_14:0_14:0)+NH4	0.00895828	0.00526344	0.0063938	0.00733984	0.00420763	0.00868533	0.00545722	0.00477031	0.00836415	0.00539331	0.00917157	0.00509048
77	TG(15:0_14:0_16:0)+NH4	0.0149044	0.0187947	0.0143562	0.0165134	0.0112761	0.0154183	0.0173621	0.014456	0.0142611	0.0164194	0.014491	0.0146247
78	TG(15:0_14:0_16:1)+NH4	0.00606689	0.00636072	0.00648594	0.00885789	0.00497877	0.0047579	0.00854062	0.00645773	0.00528518	0.00717261	0.00500224	0.00474913
79	TG(15:0_14:1_16:1)+NH4	0.000251411	0.000266579	0.000263839	0.000218041	0.000234558	0.000150385	0.000408758	0.000285195	0.000202497	0.000283689	0.000175456	0.000249621
80	TG(15:0_16:0_16:0)+NH4	0.0225342	0.0310428	0.0213704	0.0272487	0.0168562	0.022333	0.0262145	0.0226069	0.0200476	0.0253301	0.0205283	0.0229381
81	TG(15:0_16:0_16:1)+NH4	0.0334964	0.033698	0.0341416	0.0452087	0.0271133	0.0272487	0.0439889	0.0348105	0.0298473	0.0387355	0.0291847	0.0287249
82	TG(15:0_16:0_18:1)+NH4	0.0435782	0.0426064	0.0486967	0.0534386	0.033012	0.0348888	0.0513868	0.0429177	0.0394115	0.0495719	0.0378527	0.0395631
83	TG(15:0_16:1_16:1)+NH4	0.0109365	0.0110915	0.0124527	0.0149826	0.00903458	0.00773807	0.014887	0.0116833	0.00945425	0.0130794	0.00921269	0.00963735
84	TG(15:0_18:1_18:1)+NH4	0.0231556	0.0260836	0.0338374	0.0277007	0.0182535	0.0162974	0.0267407	0.0226099	0.0208738	0.0254342	0.0194695	0.0219897
85	TG(16:0_12:0_14:0)+NH4	0.0092465	0.00686588	0.00770451	0.00817469	0.00462508	0.0093938	0.00671941	0.00583608	0.00892764	0.0060359	0.00907018	0.0059821
86	TG(16:0_14:0_14:0)+NH4	0.0162524	0.016293	0.0162171	0.015012	0.0104604	0.0163131	0.0155358	0.0133993	0.0151885	0.0147389	0.0158285	0.0134569
87	TG(16:0_14:0_16:1)+NH4	0.0273729	0.0275421	0.0315593	0.0334786	0.0211409	0.0215799	0.0370465	0.0276964	0.0249532	0.0303553	0.0238043	0.0238124
88	TG(16:0_16:0_16:0)+NH4	0.106766	0.114212	0.104033	0.103365	0.0749485	0.105577	0.103516	0.0938382	0.102596	0.104923	0.0981506	0.102772
89	TG(16:0_16:0_16:1)+NH4	0.064514	0.0624803	0.0728898	0.0766098	0.0499892	0.054006	0.07976	0.0634209	0.0605746	0.0716354	0.0577883	0.0601714
90	TG(16:0_16:0_17:0)+NH4	0.0196131	0.0270334	0.0199781	0.0234875	0.0155008	0.0204308	0.0225243	0.0199164	0.0190664	0.0235272	0.0185435	0.021085
91	TG(16:0_16:1_16:1)+NH4	0.0272487	0.0285915	0.0365725	0.0322866	0.0215637	0.0204389	0.0367611	0.027603	0.0245127	0.0313912	0.0243389	0.0250712
92	TG(16:0_16:1_24:0)+NH4	0.0141852	0.013828	0.0167594	0.0153784	0.0110761	0.0107936	0.0203938	0.0138528	0.0128926	0.0139692	0.0118374	0.012574
93	TG(16:0_17:0_18:1)+NH4	0.0284717	0.0285719	0.0357208	0.0315227	0.0213617	0.0232956	0.0325048	0.0273071	0.0272487	0.0307222	0.0258369	0.0274014
94	TG(16:0_18:1_18:1)+NH4	0.136471	0.114207	0.165823	0.119758	0.0958298	0.101258	0.144581	0.118548	0.131256	0.123676	0.118158	0.130248
95	TG(16:1_14:0_14:0)+NH4	0.00246133	0.00264344	0.0031048	0.00320649	0.00189232	0.00192784	0.00427437	0.00282664	0.00210909	0.00299746	0.00236854	0.00216126
96	TG(16:1_14:0_16:1)+NH4	0.00406514	0.00485163	0.00499877	0.00551489	0.0033058	0.00255279	0.00695179	0.00435156	0.00340747	0.00480157	0.00363087	0.00356342
97	TG(16:1_14:0_24:0)+NH4	0.0342396	0.0272487	0.0391334	0.0295369	0.0222665	0.0249083	0.0502246	0.0272487	0.0291406	0.0280368	0.0272487	0.029779
98	TG(16:1_16:1_16:1)+NH4	0.00180362	0.00238326	0.00245518	0.00233037	0.00148691	0.000836235	0.00337973	0.00179199	0.00132909	0.00223043	0.0013401	0.00111377
99	TG(16:1_16:1_18:1)+NH4	0.0105379	0.0116042	0.0204514	0.0120453	0.00866606	0.00603134	0.0144165	0.0100873	0.00927785	0.0112937	0.00821083	0.00935716
100	TG(16:1_16:1_24:0)+NH4	0.00741874	0.00723602	0.0125387	0.00529767	0.00495755	0.00395486	0.0107172	0.00641128	0.00595166	0.0063581	0.00503018	0.00618223
101	TG(16:1_18:1_18:1)+NH4	0.0402625	0.0373363	0.0752767	0.0379179	0.0320661	0.0274613	0.0456005	0.0376801	0.0398494	0.0404145	0.0333786	0.0388773
102	TG(17:0_18:1_18:1)+NH4	0.0136693	0.013669	0.0214281	0.0137954	0.0104959	0.00956702	0.0149837	0.0125856	0.0125676	0.0134835	0.0119102	0.0129054
103	TG(18:0_16:0_16:0)+NH4	0.119088	0.117816	0.115555	0.108413	0.0844667	0.122597	0.108222	0.0972022	0.114664	0.1162	0.110792	0.112167
104	TG(18:0_16:0_16:1)+NH4	0.0987251	0.0902292	0.116701	0.103474	0.0714437	0.0808874	0.111792	0.0927153	0.0953406	0.100392	0.0880393	0.094126
105	TG(18:0_16:0_18:0)+NH4	0.125898	0.112508	0.112771	0.125161	0.0880369	0.140065	0.108038	0.0973286	0.121068	0.115287	0.116418	0.113328
106	TG(18:0_16:0_18:1)+NH4	0.0686058	0.0591307	0.0842306	0.0640651	0.0479232	0.055935	0.0735426	0.0605709	0.0658197	0.0651264	0.0603787	0.0660218
107	TG(18:0_17:0_18:1)+NH4	0.0131861	0.0147115	0.0168105	0.0132909	0.00970328	0.0110218	0.0157188	0.012346	0.0128925	0.013365	0.0114738	0.0126979
108	TG(18:0_18:0_18:0)+NH4	0.0786546	0.0758736	0.0693179	0.0750306	0.0562592	0.0832719	0.0728693	0.0611061	0.0737226	0.0695743	0.0701617	0.0734982
109	TG(18:0_18:1_18:1)+NH4	0.0629748	0.0520216	0.0819459	0.0527521	0.042977	0.0415835	0.0737318	0.0527495	0.0547952	0.0549725	0.0511679	0.0571091
110	TG(18:1_18:1_18:1)+NH4	0.0715108	0.0593997	0.0980199	0.0530769	0.0460484	0.0393865	0.0781962	0.055687	0.056493	0.0545952	0.0495018	0.0565743
111	TG(18:1_18:1_18:2)+NH4	0.00753157	0.00680534	0.0192985	0.00471005	0.00522179	0.00321606	0.00781639	0.00607416	0.00510668	0.00605496	0.00513234	0.00518765
112	TG(25:0_15:0_15:0)+NH4	0.0141852	0.0216378	0.013218	0.0141482	0.0106374	0.0131835	0.0162489	0.0117389	0.0122451	0.0137735	0.0120436	0.0150793
113	TG(25:0_15:0_16:0)+NH4	0.0200284	0.0266229	0.0191695	0.0197547	0.0149272	0.0187122	0.0219418	0.0158149	0.0177711	0.01822	0.0169881	0.0207538
114	TG(25:0_16:0_16:0)+NH4	0.0111347	0.016743	0.0106163	0.0111384	0.00850172	0.0103443	0.0126428	0.00926154	0.00980923	0.0110465	0.00984577	0.0123733
115	TG(25:0_16:1_16:1)+NH4	0.000878221	0.000818497	0.000985973	0.00119101	0.000502006	0.000204273	0.00143495	0.000884909	0.00035387	0.00107834	0.0007222	0.000975989
116	TG(26:0_16:0_16:1)+NH4	0.00847619	0.00949916	0.0116606	0.010129	0.00702011	0.00707785	0.0125939	0.00888037	0.00757626	0.00882722	0.00761591	0.00760376
117	TG(26:0_16:1_16:1)+NH4	0.0043877	0.00485925	0.00782899	0.00456252	0.0037859	0.0030358	0.00677195	0.00434838	0.00386773	0.00491181	0.00345897	0.00378404
118	TG(6:0_6:0_12:0)+NH4	0.0243435	0.0155244	0.0175742	0.0223651	0.0130794	0.0425069	0.0194705	0.0149431	0.0360935	0.0136885	0.0298528	0.0136853
119	TG(8:0_10:0_10:0)+NH4	0.00114329	0.0272408	0.00124231	0.000636532	0.000439679	0.00120278	0.00741404	0.000910393	0.000958676	0.000449225	0.0014096	0.00166818
120	TG(8:0_8:0_10:0)+NH4	0.00162206	0.0412391	0.00177809	0.000945503	0.000713487	0.00177425	0.0112216	0.00146278	0.00139135	0.000593009	0.00172059	0.00255357
121	TG(8:0_8:0_8:0)+NH4	0.00130218	0.0768244	0.00384561	0.00128667	0.00316536	0.00158068	0.027012	0.00103128	0.00140513	0.00110377	0.00160761	0.00116849
122	AcCa(16:0)+H	2.15625e+06	1.22476e+06	1.72435e+06	1.75039e+06	1.42631e+06	1.71781e+06	1.72944e+06	2.04625e+06	2.19072e+06	1.91628e+06	2.01023e+06	1.78519e+06
123	AcCa(18:0)+H	3.10288e+06	1.68204e+06	2.24197e+06	2.58913e+06	1.80766e+06	2.39834e+06	2.51291e+06	2.86518e+06	3.16531e+06	2.59458e+06	2.62125e+06	2.37718e+06
124	AcCa(18:1)+H	3.4292e+06	1.93907e+06	2.65752e+06	2.85582e+06	2.17288e+06	2.70392e+06	2.76493e+06	3.06035e+06	3.47414e+06	3.13606e+06	3.17503e+06	2.85955e+06
125	Hex1Cer(d18:1_24:1)+H-H2O	25853	7232.01	19852	47140.1	203864	175363	37553.3	13737.6	40724.2	42705	149590	71051.5
126	Hex1Cer(t18:0_22:1)+H-H2O	59919.6	19853.5	54522	137933	613751	555825	58196.7	44448.4	116038	133118	360145	181268
127	Hex1Cer(t18:0_23:1)+H-H2O	21562.5	2943.32	19258.3	68963.2	333354	289314	9467.78	4445.67	22597.5	31667.1	106307	36531.5
128	Hex1Cer(t18:0_24:1)+H-H2O	36627.4	12227.2	34141.2	99952.4	451894	392140	60172.9	38210.2	108909	144343	390709	191207
129	LPI(18:0)-H	1.0226e+06	374260	667218	1.02089e+06	650428	1.00958e+06	644196	931820	1.24118e+06	833282	971051	701560
130	LPI(18:2)-H	13209	5532.43	7939.97	11892.4	7169.49	11900.1	6699.64	14378.5	19442.7	13117.2	14076.7	9465.06
