## Supplementary Table 7 for "Lipidomic profiling reveals age-dependent changes in complex plasma membrane lipids that regulate neural stem cell aging"

### Sheet: Sheet1
Table 7: List of sgRNAs
Gene name	sgRNA #
Mboat2	#1	GTTGCACGGCGTTGCTGA
Mboat2	#2	GCTATGATCATGATGCAGT
Elovl5	#1	GTAGGGATGTAATTGTCC
Fads2	#1	GAGGAGCCCAGCCTGGACCG
Pla2g4e	#1	GGTGGCCTTCTGAGGCGT
Agpat3	#1	GAAGAGAGTGCACTCCGTGC
Non-targeting	#1	GTACGCCTGTTTCGCGAACG
Non-targeting	#2	GCCAGTCGGAAGCGCCGGTA
Safe-targeting	#1	GCCAGGCTGACAGGAAACA
Safe-targeting	#2	GACTACTGAGCCAACGTCT
