## Supplementary Table 8 for "Lipidomic profiling reveals age-dependent changes in complex plasma membrane lipids that regulate neural stem cell aging"

### Sheet: Sheet1
Table 8: List of sequencing primers
Plasmid sequencing primers
hU6_F	GAGGGCCTATTTCCCATGATT
WPRE_R	CATAGCGTAAAAGGAGCAACA
Sequencing primers for ICE analysis
Gene name	sgRNA #	Forward primer	Reverse primer
Mboat2	#1	CACCAGCTAGCCTGACTCTCG	AGTCTCCCGATAACCCGCA
Mboat2	#2	TTATCTAGCTCCTTTGGCCTG	CAAGCCAGGAACATGGACATTATT
Elovl5	#1	TAAACCTGTATCAAAAGAGCTTTGC	AGATCCGCTCTTCAACCTTCC
Fads2	#1	CGATTCGTTCCAAAGCAGCC	TTACCGTTTGCTGCTGGAGT
Pla2g4e	#1	AGGGGCGGGATCAAGTTTAAG	TTACGGGATGAGAATGCGAGT
Agpat3	#1	CCTCCATCAGCCATACCGC	CTCGGGAAAGCTTACAAACACG
Safe-targeting	#1	CGGGTGCAGGGAAGTAGATT	TCACCTTGAAGGATCGACAAACT
Safe-targeting	#2	TCTAGGTTGAATTCCAAGGGTGT	AGACAGTGGGAATGGCAGTG
