## Supplementary Table 9 for "Lipidomic profiling reveals age-dependent changes in complex plasma membrane lipids that regulate neural stem cell aging"

### Sheet: Sheet1
Table 9: Experiment list
Relevant figures	Experiment Type	Reported Parameter	Number of independent experiments	Number of biological replicates	Values (Independent experiment #)	Age	Strain	Sex	Passage #	Median	Statistical test	P - value
Figure 1a - 1d, Extended Data Figure 1a,1c-1d. (also see "Supplementary Table 1")	LC-MS/MS lipidomics - Primary NSC culture #1	Normalized lipid intensity	1	6 young and 6 old mice. One quiescent and one activated culture from each individual mouse.	NA	Young: 3-5 months old. Old: 20-22 months old.	C57BL/6JN	Male	6	NA	NA	NA
Figure 4a - 4c, Extended Data Figure 1b - 1d. (also see "Supplementary Table 2")	LC-MS/MS lipidomics - Primary NSC culture #2	Lipid molar concentration and normalized lipid intensity	1	4 young and 4 old mice. One quiescent culture from each individual mouse.	NA	Young: 3-5 months old. Old: 20-22 months old.	C57BL/6JN	Male	5	NA	NA	NA
Extended Data Figure 1f - 1h. (also see "Supplementary Table 3")	Lipidyzer lipidomics	Lipid molar concentration	1	6 young and 7 old mice. 6 young activated cultures, 7 old activated cultures. 4 quiescent cultures each from young and old mice.	NA	Young: 3-5 months old. Old: 20-22 months old.	C57BL/6JN	Male	5	NA	NA	NA
Figure 1f - 1g, Extended Data Figure 2a - 2b. (also see "Supplementary Table 4")	LC-MS/MS lipidomics - In vivo isolated qNSCs	Lipid molar concentration and normalized lipid intensity	1	6 young and 6 old biological replicates. Each biological replicate is a pool of FACS-isolated qNSCs from 5 mice.	NA	Young: 3-5 months old. Old: 20-22 months old.	C57BL/6JN	Male	NA	NA	NA	NA
Figure 2a - 2c, Extended Data Figure 3c - 3f. (also see "Supplementary Table 5")	In situ lipidomics - DESI-MSI	Normalized metabolite intensity	1	7 young and 7 old mice.	NA	Young: 3-5 months old. Old: 20-22 months old.	C57BL/6JN	Male	NA	NA	NA	NA
Figure 3b - 3c. (also see "Supplementary Table 6")	LC-MS/MS lipidomics - GPMV	Lipid molar concentration and normalized lipid intensity	1	8 young and 8 old mice. One quiescent culture from each individual mouse.	NA	Young: 3-5 months old. Old: 20-22 months old.	C57BL/6JN	Male	6	NA	NA	NA
Figure 3f	Plasma membrane order index	Ratio between [Phosphatidylethanolamine] + [Sphingomyelin] and [Phosphatidylcholine]	1	8 young and 8 old mice. One quiescent culture from each individual mouse.	Young: 0.9716594, 0.8730527, 0.9877237, 0.9387855, 0.8803001, 0.9830809, 0.9281185, 0.9525546 Old: 0.9042763, 0.7732110, 0.9216905, 0.8519769, 0.9101442, 0.9293365, 0.8098779, 0.8546341	Young: 3-5 months old. Old: 20-22 months old.	C57BL/6JN	Male	6	Young: 0.946, Old: 0.879	Wilcoxon rank-sum test	0.015
Figure 3g	Laurdan staining - primary qNSC culture	Normalized generalized polarization (GP) ratio	2	10 young and 10 old mice. One quiescent from each individual mouse.	Young: 0.13858849 (1), 0.15191957 (1), 0.18410557 (1), 0.12578409 (1), 0.143 (2), 0.139(2), 0.133(2), 0.134 (2), 0.135 (2), 0.139 (2) Old: 0.12038388 (1), 0.09178686 (1), 0.12083401 (1), 0.04349923 (1), 0.142 (2), 0.119 (2), 0.126 (2), 0.125 (2), 0.130 (2), 0.129 (2).	Young: 3-5 months old. Old: 20-22 months old.	C57BL/6JN	Male	5	Young: 0.1452540 (1), 0.1369656 (2) Old: 0.1060854 (1), 0.1275679 (2)	Wilcoxon rank-sum test	0.0286 (1), 0.0411 (2)
Extended Data Figure 5e	FLIM imaging - primary qNSC culture	Fluorescence lifetime	2	6 young and 6 old mice. One quiescent from each individual mouse.	Young: 1745.144 (1), 1760.491 (1), 1926.778 (1), 2089.203 (2), 2100.702 (2), 1891.244 (2) Old: 1798.249 (1), 1683.924 (1), 1620.615 (1), 1707.994 (1), 1785.637 (2), 1700.617 (2)	Young: 3-5 months old. Old: 20-22 months old.	C57BL/6JN	Male	5	Young: 1909.011, Old: 1704.306	Wilcoxon rank-sum test	0.026
Figure 3h	Laurdan staining - In vivo qNSC	Normalized generalized polarization (GP) ratio	2	9 young and 10 old mice.	Young: 0.4812957 (1), 0.4694922 (1), 0.3584956 (1), 0.4317119 (1), 0.4773857 (1), 0.5264211 (2), 0.5506198 (2), 0.5211492 (2), 0.4849833 (2) Old: 0.2880481 (1), 0.3822212 (1), 0.3474775 (1), 0.3646808 (1), 0.3199683 (1), 0.3389512 (2), 0.3670143 (2), 0.5027675 (2), 0.3393368 (2), 0.4147070 (2)	Young: 3-5 months old. Old: 20-22 months old.	C57BL/6JN	Male		Young: 0.4694922 (1), 0.5237851 (2), Old: 0.3474775 (1), 0.3670143 (2)	Wilcoxon rank-sum test	0.032 (1), 0.03174603 (2)
Extended Data Figure 5f	Laurdan staining - In vivo qNSC with different cellular segments	Normalized generalized polarization (GP) ratio	2	10 young and 10 old mice.	Cell body: Young: 0.5673820 (1), 0.5163529 (1), 0.5394007 (1), 0.4429031 (1), 0.5726353 (1), 0.4890268 (2), 0.5365744 (2), 0.4816941 (2), 0.5053514 (2), 0.5221276 (2) Old: 0.4002252 (1), 0.4385386 (1), 0.3614795 (1), 0.4462345 (1), 0.2842331 (1), 0.3551311 (2), 0.4293565 (2), 0.4888458 (2), 0.4004924 (2), 0.4439304 (2). Apical Process: Young: 0.5061834 (1), 0.4624677 (1), 0.4280006 (1), 0.3797307…	Young: 3-5 months old. Old: 20-22 months old.	C57BL/6JN	Male		Cell body: Young: 0.5394007 (1), 0.5053514 (2) Old: 0.4002252 (1), 0.4293565 (2) Apical process: Young: 0.4624677 (1), 0.4362534 (2), Old: 0.3309236 (1), 0.2331778 (2)	Wilcoxon rank-sum test	Cell body: 0.0159 (1), 0.015873016 (2), Apical process: 0.00794 (1), 0.007936508 (2)
Figure 4d	Lipidomic aging score - all features	Mean standard score (Z score) of all lipidomic aging features for each individual primary culture	1	4 young and 4 old mice. One quiescent culture from each individual mouse.	Young control: -1.06267138, -1.03403772, -0.75685637, -0.97142338 Old control: 0.01447664, -0.30930870, -0.33852427, 0.52880832 Old Elovl5 KO: -0.30277107, -0.27679096, -0.31270188, 0.48907540 Old Mboat2 KO: 0.68597398, 0.20907275, 0.72565671, 0.99987215 Old Fads2 KO: 0.29779528, -0.16386196, 0.22400708, 0.60913987 Old Agpat3 KO: 0.70421460, 0.26968667, 0.26213445, 0.94915698 Old Pla2g4e KO: 0.64…	Young: 3-5 months old. Old: 20-22 months old.	C57BL/6JN	Male	5	Young control: -1.00 Old control: -0.147 Old Elovl5 KO: -0.290 Old Mboat2 KO: 0.706 Old Fads2 KO: 0.261 Old Agpat3 KO: 0.487 Old Pla2g4e KO: 0.669	Between old and young control samples: unpaired Welch’s t-test Between old KO samples and control: paired Welch’s t-test with multiple hypothesis correction by FDR	Young control vs. Old control: 0.0143 Old control vs. Old Elovl5 KO: 0.43200 Old control vs. Old Mboat2 KO: 0.03750 Old control vs. Old Fads2 KO: 0.10875 Old control vs. Old Agpat3 KO: 0.01000 Old control vs. Old Pla2g4e KO: 0.08000
Extended Data Figure 6d	Lipidomic aging score - side chain unsaturation features	Mean standard score (Z score) of side chain unsaturation lipidomic aging features for each individual primary culture	1	4 young and 4 old mice. One quiescent culture from each individual mouse.	Young control: -0.921780584, -0.810758673, -0.743892088, -0.856452375 Old control: 0.008933058, -0.026002786, -0.052461541, 0.388908272 Old Elovl5 KO: -0.235413336, -0.525026787, -0.202267584, 0.150457234 Old Mboat2 KO: 0.990550389, 0.528929848, 0.749247464, 1.145656034 Old Fads2 KO: 0.131943828, 0.170602902, 0.374439155, 1.028509834 Old Agpat3 KO: 0.588913809, -0.287798055, 0.197318307, 0.360377…	Young: 3-5 months old. Old: 20-22 months old.	C57BL/6JN	Male	5	Young control: -0.834 Old control: -0.00853 Old Elovl5 KO: -0.219 Old Mboat2 KO: 0.870 Old Fads2 KO: 0.273 Old Agpat3 KO: 0.279 Old Pla2g4e KO: 0.256	Between old and young control samples: unpaired Welch’s t-test Between old KO samples and control: paired Welch’s t-test with multiple hypothesis correction by FDR	Young control vs. Old control: 0.0015 Old control vs. Old Elovl5 KO: 0.0550 Old control vs. Old Mboat2 KO: 0.0150 Old control vs. Old Fads2 KO: 0.0750 Old control vs. Old Agpat3 KO: 0.5110 Old control vs. Old Pla2g4e KO: 0.0550
Extended Data Figure 6e	Lipidomic aging score - individual lipid features	Mean standard score (Z score) of individual lipid lipidomic aging features for each individual primary culture	1	4 young and 4 old mice. One quiescent culture from each individual mouse.	Young control: -1.20356218, -1.25731677, -0.76982065, -1.08639438 Old control: 0.02002023, -0.59261462, -0.62458700, 0.66870837 Old Elovl5 KO: -0.37012880, -0.02855513, -0.42313618, 0.82769357 Old Mboat2 KO: 0.38139756, -0.11078434, 0.70206595, 0.85408827 Old Fads2 KO: 0.46364673, -0.49832683, 0.07357500, 0.18976990 Old Agpat3 KO: 0.81951539, 0.82717139, 0.32695059, 1.53793646 Old Pla2g4e KO: 1.0…	Young: 3-5 months old. Old: 20-22 months old.	C57BL/6JN	Male	5	Young control: -1.14 Old control: -0.286 Old Elovl5 KO: -0.199 Old Mboat2 KO: 0.542 Old Fads2 KO: 0.132 Old Agpat3 KO: 0.823 Old Pla2g4e KO: 0.825	Between old and young control samples: unpaired Welch’s t-test Between old KO samples and control: paired Welch’s t-test with multiple hypothesis correction by FDR	Young control vs. Old control: 0.0467 Old control vs. Old Elovl5 KO: 0.5460000 Old control vs. Old Mboat2 KO: 0.1716667 Old control vs. Old Fads2 KO: 0.5460000 Old control vs. Old Agpat3 KO: 0.0250000 Old control vs. Old Pla2g4e KO: 0.1716667
Figure 4e	Activation efficiency - Mboat2 KO	Percentage of Ki67 positive cells	4	11 young and 12 old mice. One quiescent culture from each individual mouse.	Young control: 6.425000 (1), 3.575000 (1), 5.325165 (1), 3.345900 (2), 4.783223 (2), 5.348728 (2), 6.196984 (2), 5.96875 (3), 5.43750 (3), 5.84375 (4), 4.15625 (4) Old control: 4.850000 (1), 0.950000 (1), 2.425000 (1), 1.575000 (1), 3.958530 (2), 4.005655 (2), 3.675778 (2), 3.275212 (2), 3.90625 (3), 4.06250 (3), 3.46875 (4), 4.15625 (4) Young Mboat2 KO sgRNA #1: 1.700000 (1), 10.556079 (1), 3.43…	Young: 3-5 months old. Old: 20-22 months old.	C57BL/6JN	Male	6	Young control: 5.348728 Old control: 3.791014 Young Mboat2 KO sgRNA #1: 3.312500 Young Mboat2 KO sgRNA #2: 5.796418 Old Mboat2 KO sgRNA #1: 1.790351 Old Mboat2 KO sgRNA #2: 1.195382	Wilcoxon rank-sum test	Young control vs. Old control: 0.0031 Young Mboat2 KO vs. Old Mboat2 KO: 0.00074 Young control vs. Young Mboat2 KO: 0.6993530206 Old control vs. Old Mboat2 KO: 0.0008579387
Figure 4f	Plasma membrane order - Mboat2 KO	Normalized generalized polarization (GP) ratio	3	7 young and 6 old mice. One quiescent culture from each individual mouse.	Young control: 0.1903143 (1), 0.1760621 (1), 0.1810107 (2), 0.1772315 (2), 0.1804868 (2), 0.1863745 (3), 0.1804338 (3) Old control: 0.1735595 (1), 0.1718061 (1), 0.1804202 (2), 0.1804143 (2), 0.1742713 (3), 0.1740190 (3) Young Mboat2 KO sgRNA #1: 0.1818985 (2), 0.1757473 (2), 0.1778448 (3) Young Mboat2 KO sgRNA #2: 0.1791589 (1), 0.1767915 (2), 0.1825669 (3), 0.1764686 (3) Old Mboat2 KO sgRNA #1:…	Young: 3-5 months old. Old: 20-22 months old.	C57BL/6JN	Male	6	Young control: 0.1804868 Old control: 0.1741452 Young Mboat2 KO sgRNA #1: 0.1778448 Young Mboat2 KO sgRNA #2: 0.1779752 Old Mboat2 KO sgRNA #1: 0.1762191 Old Mboat2 KO sgRNA #2: 0.1735942	Wilcoxon rank-sum test	Young control vs. Old control: 0.014 Young Mboat2 KO vs. Old Mboat2 KO: 0.0513 Young control vs. Young Mboat2 KO: 0.3175991 Old control vs. Old Mboat2 KO: 0.8181818
Figure 5b	Activation efficiency - PM lipid supplementation	Percentage of Ki67 positive cells	2	7 young and 6 old mice. One quiescent culture from each individual mouse.	Young control: 17.050662 (1), 12.039590 (1), 7.093596 (1), 15.800000 (2), 10.200000 (2), 3.760000 (2), 11.500000 (2) Old control: 7.539816 (1), 4.501382 (1), 5.514194 (1), 6.864608 (1), 7.340000 (2), 5.730000 (2) Young recipient + young PM lipids: 15.228454 (1), 5.076151 (1), 7.484069 (1), 17.000000 (2), 9.780000 (2), 3.160000 (2), 6.200000 (2) Young recipient + old PM lipids: 8.460252 (1), 7.288…	Young: 3-5 months old. Old: 20-22 months old.	C57BL/6JN	Male	5	Young control: 11.500000 Old control: 6.297304 Young recipient + young PM lipids: 7.484069 Young recipient + old PM lipids: 8.460252 Old recipient + young PM lipids: 7.305000 Old recipient + old PM lipids: 5.479493	Wilcoxon signed-rank test	Young control vs. Young recipient + young PM: 0.16 Young control vs. Young recipient + old PM: 0.69 Young recipient + young PM vs. Young recipient + old PM: 0.47 Old control vs. Old recipient + young PM: 0.031 Old control vs. Old recipient + old PM: 1 Old recipient + young PM vs. Old recipient + old PM: 0.69
Figure 5c	Plasma membrane orde - PM lipid supplementation	Normalized generalized polarization (GP) ratio	2	6 young and 6 old mice. One quiescent culture from each individual mouse.	Young control: 0.16748755 (1), 0.21825636 (1), 0.15822179 (1), 0.11797583 (1), 0.22026381 (2), 0.26009823 (2), Old control: 0.13614735 (1), 0.15622150 (1), 0.10313227 (1), 0.10589894 (2), 0.11776598 (2), 0.16433013 (2) Young recipient + young PM lipids: 0.25786857 (1), 0.25106636 (1), 0.19681530 (1), 0.15274625 (1), 0.16817805 (2), 0.18645287 (2) Young recipient + old PM lipids: 0.22233047 (1), 0…	Young: 3-5 months old. Old: 20-22 months old.	C57BL/6JN	Male	5	Young control: 0.1928720 Old control: 0.1269567 Young recipient + young PM lipids: 0.1916341 Young recipient + old PM lipids: 0.1753521 Old recipient + young PM lipids: 0.1434560 Old recipient + old PM lipids: 0.1065171	Wilcoxon signed-rank test	Young control vs. Young recipient + young PM: 0.844 Young control vs. Young recipient + old PM: 1 Young recipient + young PM vs. Young recipient + old PM: 0.062 Old control vs. Old recipient + young PM: 0.438 Old control vs. Old recipient + old PM: 0.094 Old recipient + young PM vs. Old recipient + old PM: 0.031
